# Long-read, whole-genome sequencing and chemotherapy response of two patient-derived organoids from a TP53- and KRAS-mutant ovarian carcinoma

**DOI:** 10.64898/2026.07.06.736185

**Authors:** Jae Rim Wendt, Kristin M. Adams, Ryan Moreno, Md Shahadat Hossan, Austin Stram, Ethan S. Lin, Lauren Kersten, Jeremy D. Kratz, Madhuchhanda Roy, Stephanie M. McGregor, Jessica D. Lang

**Affiliations:** Center for Precision Medicine, University of Wisconsin-Madison, Madison, WI 53705, USA; Department of Medicine, Division of Hematology, Oncology and Palliative Care, University of Wisconsin-Madison, Madison, WI 53705, USA; University of Wisconsin Carbone Cancer Center, University of Wisconsin-Madison, Madison, WI 53705, USA; William S. Middleton Memorial VA Administration Health System, Madison, WI 53705, USA; Department of Pathology and Laboratory Medicine, University of Wisconsin-Madison, Madison, WI 53705, USA

## Abstract

Patient-derived organoids (PDOs) have transformed translational cancer research, allowing tractable models that better represent clinical features than traditional immortalized cell lines. Here we describe two PDOs with differential responses to carboplatin derived from sequential ascites fluid collections from a patient with high-grade müllerian carcinoma, that could not be further subclassified on the omental biopsy. Uterine origin was clinically excluded by pelvic imaging/CT scan of the uterus and absence of vaginal bleeding. Successful derivation from independent collections enabled comparison of intra-patient heterogeneity across sequential ascites samples and demonstrates that PDO efficiency rate is at least partly patient-specific or tumor-dependent. We performed long-read whole genome sequencing on the two PDOs, OC104 and OC109, to better characterize the structural variant landscape while also obtaining information on single nucleotide variants and DNA methylation. In addition to confirming single nucleotide variants noted in clinical sequencing (TP53, KRAS, SPOP, PPP2R1A, KMT2D), we identified additional variants in TSC2, NCOR2, and CTNNA2 that are predicted to be likely pathogenic. The spectrum of mutations, particularly the coincident KRAS and TP53, highlighted unexpected overlap with ovarian mucinous carcinoma. We also identified larger insertions and deletions that result in non-synonymous variants in MUC5AC, TPRX1, and BMX, as well as four translocation events, including two that could not have been resolved with short-read sequencing. Differentially methylated promoters between the two PDOs include 201 oncogenes and tumor suppressor genes, with HNF1A, MSI2, and SETBP1 having methylation directions consistent with these genes’ roles in platinum response differences observed between the PDOs. Notably, the clonal nature of PDOs produced from two samples taken one week apart is important for the field to appreciate, particularly since they have clonal differences in platinum response. The temporal differences in clonality may indicate a limitation of low volume sampling, however may provide opportunity to longitudinally predict clinical outcomes. We also demonstrate the ability of long-read sequencing to add detail into the genomics and epigenetics of ovarian cancer.
