## Supplemental Table 1 for "Long-read, whole-genome sequencing and chemotherapy response of two patient-derived organoids from a TP53- and KRAS-mutant ovarian carcinoma"

### Sheet: Media Recipe
Name	Component	Supplier & Catalog	Final Concentration
Base Media	Advanced DMEM/F12	Gibco 12634-010	1x
	Glutamax, 100x	Gibco 25050-061	1x
	Penicillin/Streptomycin	Gibco 15140-122	100 U/mL-100 ug/mL
Organoid development media	Base Media	(as above)	100% v/v
	HEPES, 1M	Gibco 15630-080	10 mM
	B27 Supplement	Gibco 17504-001	0.4x
	Nicotinamide	Sigma N0636-100G	10 mM
	N-Acetyl-L-Cysteine	Sigma A9165-25G	0.5 mM
	A83-01	Sigma SML0788-5MG	500 nM
	SB202190	MCE HY-10295	500 nM
	Wnt Surrogate Fusion Peptide	MCE HY-P70453B	500 nM
	Human Recombinant Noggin	Acro NON-H5257	100 ng/mL
	HA-R-Spondin 1	(in house)	500 pM
	Y-27632	MCE HY-10071	10 uM
	Human Recombinant EGF	Gibco PHG0313	50 ng/mL
Long-term propagation and experiment media	Base Media	(as above)	50% v/v
	L-WRN Conditioned Medium	(in house)	50% v/v
	HEPES, 1M	Gibco 15630-080	10 mM
	B27 Supplement	Gibco 17504-001	0.4x
	Nicotinamide	Sigma N0636-100G	10 mM
	N-Acetyl-L-Cysteine	Sigma A9165-25G	1.25 mM
	A83-01	Sigma SML0788-5MG	500 nM
	SB202190	MCE HY-10295	500 nM
	Human Recombinant EGF	Gibco PHG0313	50 ng/mL
	Y-27632	MCE HY-10071	10 uM
